# Diversified, miniaturized and ancestral parts for mammalian genome engineering and molecular recording

**DOI:** 10.1101/2024.09.30.615957

**Authors:** Troy A. McDiarmid, Megan L. Taylor, Wei Chen, Florence M. Chardon, Junhong Choi, Hanna Liao, Xiaoyi Li, Haedong Kim, Jean-Benoît Lalanne, Tony Li, Jenny F. Nathans, Beth K. Martin, Jordan Knuth, Alessandro L.V. Coradini, Jesse M. Gray, Sudarshan Pinglay, Jay Shendure

**Affiliations:** Department of Genome Sciences, University of Washington, Seattle, WA, USA; Seattle Hub for Synthetic Biology, Seattle, WA, USA; Developmental Biology Program, Memorial Sloan Kettering Cancer Center, New York, NY, USA; Brotman Baty Institute for Precision Medicine, Seattle, WA, USA; Howard Hughes Medical Institute, Seattle, WA, USA; Allen Discovery Center for Cell Lineage Tracing, Seattle, WA, USA

## Abstract

As the synthetic biology and genome engineering fields mature and converge, there is a clear need for a “parts list” of components that are diversified with respect to both functional activity (to facilitate design) and primary sequence (to facilitate assembly). Here we designed libraries composed of extant, ancestral, mutagenized or miniaturized variants of Pol III promoters or guide RNA (gRNA) scaffolds and quantified their ability to mediate precise edits to the mammalian genome via multiplex prime editing. We identified thousands of parts that reproducibly drive a range of editing activities in human and mouse stem cells and cancer cell lines, including hundreds exhibiting similar or greater activity than the sequences used in conventional genome engineering constructs. We further conducted saturation mutagenesis screens of canonical Pol III promoters (U6p, 7SKp, H1p) and the prime editing guide RNA (pegRNA) scaffold, which identified tolerated variants that can be superimposed on baseline parts to further enhance sequence diversity. While characterizing thousands of orthologous promoters from hundreds of extant or ancestral genomes, we incidentally mapped the functional landscape of mammalian Pol III promoter evolution. Finally, to showcase the usefulness of these parts, we designed a “ten key” molecular recording array that lacks repetitive subsequences in order to facilitate its one-step assembly in yeast. Upon delivering this 15.8 kb tandem array of promoters and guides to mammalian cells, individual pegRNAs exhibited balanced activities as predicted by the activity of component parts, despite their relocation to a single locus. Looking forward, we anticipate that the diversified parts and variant effect maps reported here can be leveraged for the design, assembly and deployment of synthetic loci encoding arrays of gRNAs exhibiting predictable, differentiated levels of activity, which will be useful for multiplex perturbation, advanced biological recorders and complex genetic circuits.
