## Supplementary material for "Diversified, miniaturized and ancestral parts for mammalian genome engineering and molecular recording": Table S4

Assembly_Position	Promoter_Sequence_Name	Scaffold_Sequence_Name	iBC_Seq	Transfection_Replicate	All_TAPE_Positions_iBC_Seq_Read_Count	All_TAPE_Positions_Insertion_Proportion	U6_Promoter_Individual_Part_Median_Human_Edit_Score	Scaffold_BC2_Individual_Part_Median_Human_Edit_Score	DNA_Typewriter_3N_iBC_Normalized_Edit_Score	Predicted_Relative_Proportion_Edited_Reads	Observed_Mean_All_TAPE_Position_Insertion_Proportion_Across_Reps
10	Human_RNU6-2	233	CACGGA	1	1651	12.379095748669116	15.15	55.53	0.3109588112128276	10.032995121159026	9.32291874730537
1	Ornithorhynchus_anatinus_RNu6-2_ENSOANG00000045249	3	GTCGGA	1	1318	9.882282372347603	48.63	11.53	0.28877493797979814	6.264137991222585	6.331080107183865
5	Cairina_moschata_domestica_RNU6-8_ENSCMMG00000004654	18	CCAGGA	1	786	5.893379320686811	20.64	28.25	0.43725398747884137	9.456531951028117	9.394163945237748
9	Echinops_telfairi_RNU6-8_ENSETEG00000021251	13	ACAGGA	1	1813	13.59376171552823	15.87	53.52	0.4260821502365405	13.452665733580659	11.301922635909069
8	Canis_lupus_dingo_RNU6-8_ENSCAFG00020008041	245	ATTGGA	1	1705	12.78398440428882	16.67	53.04	0.3964920378075216	13.114883121731655	17.752347584868556
2	Human_Weissman_RNU6-1	15	TCCGGA	1	329	2.4668216240533853	37.01	22.31	0.33634533679825973	10.559526565796327	3.519374822730142
6	Camarhynchus_parvulus_RNU6-2_ENSCPVG00000016608	16	ATAGGA	1	1078	8.082777236260029	18.56	35.77	0.316872423396565	8.05091610923139	10.453436471256682
7	Ursus_thibetanus_thibetanus_RNU6-8_ENSUTTG00000011871	318	AATGGA	1	1605	12.034190597585663	18.53	40.96	0.2836774025706588	8.347866771248128	14.312486485413524
3	Chelydra_serpentina_RNU6-2_ENSCSRG00000002895	269	ACGGGA	1	2643	19.81705031116443	33.37	25.25	0.46280986566827154	14.397211786813571	13.651563052791312
4	Camelus_dromedarius_U6_ENSCDRG00005003424	307	GTTGGA	1	409	3.0666566694159108	22.33	26.7	0.27211645663206857	6.32326484818855	3.960706147303733
6	Camarhynchus_parvulus_RNU6-2_ENSCPVG00000016608	16	ATAGGA	2	545	7.0486290739782715	18.56	35.77	0.316872423396565	8.05091610923139	10.453436471256682
10	Human_RNU6-2	233	CACGGA	2	1020	13.191929643041902	15.15	55.53	0.3109588112128276	10.032995121159026	9.32291874730537
5	Cairina_moschata_domestica_RNU6-8_ENSCMMG00000004654	18	CCAGGA	2	1000	12.933264355923434	20.64	28.25	0.43725398747884137	9.456531951028117	9.394163945237748
1	Ornithorhynchus_anatinus_RNu6-2_ENSOANG00000045249	3	GTCGGA	2	523	6.764097258147957	48.63	11.53	0.28877493797979814	6.264137991222585	6.331080107183865
3	Chelydra_serpentina_RNU6-2_ENSCSRG00000002895	269	ACGGGA	2	1333	17.240041386445938	33.37	25.25	0.46280986566827154	14.397211786813571	13.651563052791312
8	Canis_lupus_dingo_RNU6-8_ENSCAFG00020008041	245	ATTGGA	2	1291	16.696844283497157	16.67	53.04	0.3964920378075216	13.114883121731655	17.752347584868556
4	Camelus_dromedarius_U6_ENSCDRG00005003424	307	GTTGGA	2	320	4.138644593895499	22.33	26.7	0.27211645663206857	6.32326484818855	3.960706147303733
9	Echinops_telfairi_RNU6-8_ENSETEG00000021251	13	ACAGGA	2	618	7.992757371960684	15.87	53.52	0.4260821502365405	13.452665733580659	11.301922635909069
7	Ursus_thibetanus_thibetanus_RNU6-8_ENSUTTG00000011871	318	AATGGA	2	793	10.256078634247284	18.53	40.96	0.2836774025706588	8.347866771248128	14.312486485413524
2	Human_Weissman_RNU6-1	15	TCCGGA	2	289	3.7377133988618727	37.01	22.31	0.33634533679825973	10.559526565796327	3.519374822730142
8	Canis_lupus_dingo_RNU6-8_ENSCAFG00020008041	245	ATTGGA	3	1096	26.751281425433245	16.67	53.04	0.3964920378075216	13.114883121731655	17.752347584868556
7	Ursus_thibetanus_thibetanus_RNU6-8_ENSUTTG00000011871	318	AATGGA	3	736	17.964364168904076	18.53	40.96	0.2836774025706588	8.347866771248128	14.312486485413524
6	Camarhynchus_parvulus_RNU6-2_ENSCPVG00000016608	16	ATAGGA	3	699	17.0612643397608	18.56	35.77	0.316872423396565	8.05091610923139	10.453436471256682
4	Camelus_dromedarius_U6_ENSCDRG00005003424	307	GTTGGA	3	126	3.0754210397852084	22.33	26.7	0.27211645663206857	6.32326484818855	3.960706147303733
9	Echinops_telfairi_RNU6-8_ENSETEG00000021251	13	ACAGGA	3	300	7.32243104710764	15.87	53.52	0.4260821502365405	13.452665733580659	11.301922635909069
3	Chelydra_serpentina_RNU6-2_ENSCSRG00000002895	269	ACGGGA	3	357	8.71369294605809	33.37	25.25	0.46280986566827154	14.397211786813571	13.651563052791312
10	Human_RNU6-2	233	CACGGA	3	283	6.9074932877715405	15.15	55.53	0.3109588112128276	10.032995121159026	9.32291874730537
5	Cairina_moschata_domestica_RNU6-8_ENSCMMG00000004654	18	CCAGGA	3	259	6.321698804002929	20.64	28.25	0.43725398747884137	9.456531951028117	9.394163945237748
1	Ornithorhynchus_anatinus_RNu6-2_ENSOANG00000045249	3	GTCGGA	3	118	2.8801562118623383	48.63	11.53	0.28877493797979814	6.264137991222585	6.331080107183865
2	Human_Weissman_RNU6-1	15	TCCGGA	3	123	3.0021967293141323	37.01	22.31	0.33634533679825973	10.559526565796327	3.519374822730142
1	Ornithorhynchus_anatinus_RNu6-2_ENSOANG00000045249	3	GTCGGA	4	2214	5.7977845863775626	48.63	11.53	0.28877493797979814	6.264137991222585	6.331080107183865
9	Echinops_telfairi_RNU6-8_ENSETEG00000021251	13	ACAGGA	4	6224	16.298740409039723	15.87	53.52	0.4260821502365405	13.452665733580659	11.301922635909069
6	Camarhynchus_parvulus_RNU6-2_ENSCPVG00000016608	16	ATAGGA	4	3674	9.621075235027629	18.56	35.77	0.316872423396565	8.05091610923139	10.453436471256682
7	Ursus_thibetanus_thibetanus_RNU6-8_ENSUTTG00000011871	318	AATGGA	4	6490	16.995312540917066	18.53	40.96	0.2836774025706588	8.347866771248128	14.312486485413524
2	Human_Weissman_RNU6-1	15	TCCGGA	4	1860	4.870767538691178	37.01	22.31	0.33634533679825973	10.559526565796327	3.519374822730142
5	Cairina_moschata_domestica_RNU6-8_ENSCMMG00000004654	18	CCAGGA	4	4746	12.42831330033781	20.64	28.25	0.43725398747884137	9.456531951028117	9.394163945237748
8	Canis_lupus_dingo_RNU6-8_ENSCAFG00020008041	245	ATTGGA	4	5643	14.777280226255009	16.67	53.04	0.3964920378075216	13.114883121731655	17.752347584868556
4	Camelus_dromedarius_U6_ENSCDRG00005003424	307	GTTGGA	4	2124	5.5621022861183125	22.33	26.7	0.27211645663206857	6.32326484818855	3.960706147303733
3	Chelydra_serpentina_RNU6-2_ENSCSRG00000002895	269	ACGGGA	4	3374	8.835467567496792	33.37	25.25	0.46280986566827154	14.397211786813571	13.651563052791312
10	Human_RNU6-2	233	CACGGA	4	1838	4.8131563097389165	15.15	55.53	0.3109588112128276	10.032995121159026	9.32291874730537
