## Supplementary material for "Diversified, miniaturized and ancestral parts for mammalian genome engineering and molecular recording": Table S6

Primer_Name	Sequence
pTwist_Backbone_Linearization_F	TAGGGAGGTCTCGTTTTTTTCTCAGAGGGCACAATCCTAT
pTwist_Backbone_Linearization_R	TAGGGAGGTCTCGGCACGTGGTGGATCACAGTTATTGG
Div_pegRNA_Backbone_Linearization_F	TAGGGAGGTCTCGTTTTTTTCTCAGAGGGCACAATCCTAT
Div_pegRNA_Backbone_Linearization_R	TAGGGAGGTCTCGGCACGGTGTTTCGTCCTTTCCACA
Saturation_minhRNU61p_Oligo_DS_PCR_F	TTGTAGTGAGGTCTCGGTGC
Saturation_minhRNU61p_Oligo_DS_PCR_R	GACTAGGGAGGTCTCAAAAA
pegRNA_Oligo_DS_PCR_F	TAGTGAGGTCTCGGTGCG
pegRNA_Oligo_DS_PCR_R	TAGGGAGGTCTCAAAAACAGACTG
U6_Plasmid_Library_PCR1_F	GCGTCAGATGTGTATAAGAGACAGAGGCTAGTCCGTTATCAACTT
pegRNA_Plasmid_Library_PCR1_F	GCGTCAGATGTGTATAAGAGACAGNNNNNNNNNNNNNNNGGCTTTATATATCTTGTGGAAAGGACGAAA
minhRNU61_Saturation_Mutagenesis_Plasmid_Library_PCR1_F	GCGTCAGATGTGTATAAGAGACAGGCCAAGGAAGTCTCCAATAA
Universal_Plasmid_Library_PCR1_pBC_R	GTGACTGGAGTTCAGACGTGTGCTCTTCCGATCTCCATACGCCGAACTGAAC
Seq_Adapter_Dual_Index_PCR2_F	AATGATACGGCGACCACCGAGATCTACACNNNNNNNNNNTCGTCGGCAGCGTCAGATGTGTATAAGAGACAG
Seq_Adapter_Dual_Index_PCR2_R	CAAGCAGAAGACGGCATACGAGATNNNNNNNNNNGTGACTGGAGTTCAGACGTGTGCTCTTCCGATCT
HEK3_Genomic_Target_PCR1_F	GCGTCAGATGTGTATAAGAGACAGGCAAGTAAGCATGCATTTGTAGGCTTGATG
HEK3_Genomic_Target_PCR1_R	GTGACTGGAGTTCAGACGTGTGCTCTTCCGATCTGGTGCAGGAGCTGCACATACTAGCC
synHEK3_mESC_Genomic_Target_PCR1_F	GCGTCAGATGTGTATAAGAGACAGTGATTTGGTACCATAGCAGATGATC
synHEK3_mESC_Genomic_Target_PCR1_R	TTCAGACGTGTGCTCTTCCGATCTTTGCTAGGACCGGCCTTAAAGCGGTAC
6xTAPE_PCR1_F	GCGTCAGATGTGTATAAGAGACAGNNNNNNNNNNTACCATAGCAGATGATCCATGG
6xTAPE_PCR1_R	CGTGTGCTCTTCCGATCTAATCCAGAGGTTGATTGTCG
Dial_Out_PCR_F	GACGGGGAATTAACC
Dial_Out_PCR_R	ATGTTGCCCGTAAGC
synHEK3_Human_Genomic_Target_PCR1_F	GTGACTGGAGTTCAGACGTGTGCTCTTCCGATCTCTACCCCGACCACATGAAGCAGC
synHEK3_Human__Genomic_Target_PCR1_R	TCGTCGGCAGCGTCAGATGTGTATAAGAGACAGNNNNNNNNNNGACCATGTCATCGCGCTTCTCGT
Seqment_Amplification_Primer_1_oJK0275	AGTTATCGACGTGAAGCGGCG
Seqment_Amplification_Primer_2_oJK0276	ACGATCGCCGGCAGAGAA
Seqment_Amplification_Primer_3_oJK0277	GCAAGTTTTGAAGAGGTGTAAACTCTCCGCAGCACCTCCGGACTATGCCCGAGTGGTGAGGGCAGAGGAAGTCTGCTA
Seqment_Amplification_Primer_4_oJK0278	GGTATATGCGTCAGGCGACCT
Seqment_Amplification_Primer_5_oJK0279	AACTGTGGGAATACTCAGGTATCGT
Seqment_Amplification_Primer_6_oJK0280	CTATATCTCGAACTGCACCTCTCTGC
Seqment_Amplification_Primer_7_oJK0281	GTCAGTTATCGACGTGAAGCGGCGC
Seqment_Amplification_Primer_8_oJK0282	CAGAGAAGGACAGATCCCGTCGA
Seqment_Amplification_Primer_9_oJK0283	CCCCTTAGGTTGCAAATGCTCCG
Seqment_Amplification_Primer_10_oJK0284	CTTCGCTTACATACCCATGACGGGT
Seqment_Amplification_Primer_11_oJK0285	TGACGCTTGGATGCGTGACC
Seqment_Amplification_Primer_12_oJK0286	GCCGCGAGTCACTACTAAACTGTCTC
Seqment_Amplification_Primer_13_oJK0287	GGAGGTACTGGCCTAGCGTCG
Seqment_Amplification_Primer_14_oJK0288	TGGGGACACCATCCCGCCT
Seqment_Amplification_Primer_15_oJK0289	TTGGCGTTAATTGTAGCTTATTTCCCGCC
Seqment_Amplification_Primer_16_oJK0290	GGGTCTATCAGCCCGACGACATG
Seqment_Amplification_Primer_17_oJK0291	GACTAAGACTCTGGTCACGGTTCAG
Seqment_Amplification_Primer_18_oJK0292	AGCCGCAATCGTATCTGACTTCTC
Seqment_Amplification_Primer_19_oJK0293	TGCACGGCGCTAGGTGTGATAT
Seqment_Amplification_Primer_20_oJK0294	CCCGAGACACCTACTGCTCAGG
Seqment_Amplification_Primer_21_oJK0295	GCCATCAATGATCGTGCTCAGTCTG
Seqment_Amplification_Primer_22_oJK0296	CCAGACATGCGAGTTCAGGTG
Seqment_Amplification_Primer_23_oJK0297	ATCAGTATCCGTGCTCAGTCTGTT
Seqment_Amplification_Primer_24_oJK0298	CACTCACCGTAGAAATGAGGGTGTACAATGC
Seqment_Amplification_Primer_25_oJK0299	GCGTACTGGCCGCCCGG
Seqment_Amplification_Primer_26_oJK0300	CGGTGGCCGTTCTAAAGTGCGTC
Seqment_Amplification_Primer_27_oJK0301	CAGTAGACGTGCTCAGTCTGTTTTTTTCTTG
Seqment_Amplification_Primer_28_oJK0302	CGATGTGCGCTCTGCCCACTGA
Assembly_Junction_Primer_1_oJK0007	TTGGTACTAATGCGGCTCTTGAG
Assembly_Junction_Primer_2_oJK0009	CTCAGCCTGCATTTCTGCCA
Assembly_Junction_Primer_3_oJK0011	GCCGCGAAAGGTCTAGCATTC
Assembly_Junction_Primer_4_oJK0013	GGCTTTATATATCTTGTGGAAAGGACGAAAC
Assembly_Junction_Primer_5_oJK0015	CTGGAGGTTTAAATAGCAATGTGGCTC
Assembly_Junction_Primer_6_oJK0017	GTATTATTAGCTTTATATACTTCGTGAGCGAGC
Assembly_Junction_Primer_7_oJK0019	GAACTCGCTGTGTGCTAGAAGTTA
Assembly_Junction_Primer_8_oJK0021	GACACACTCACACTGAGGTAAAAATCG
Assembly_Junction_Primer_9_oJK0023	CTCCGAGCCTTATATATGTGGTGG
Assembly_Junction_Primer_10_oJK0025	GTCTCGGCATATTAGAGTTTATATAGTCC
Assembly_Junction_Primer_11_oJK0027	GCTTTGTGATGTCGGTCAATTTC
Assembly_Junction_Primer_12_oJK0029	GATTTGATTGAAGGGCTTAAAATAGGTG
Assembly_Junction_Primer_13_oJK0031	AATCGGACGGGGGTAGTCTCAA
Assembly_Junction_Primer_14_oJK0033	GGATCACTCTCGGCATGGACG
Assembly_Junction_Primer_15_oJK0035	GTGTGTATGGTATGACATATGGGTTCCC
Assembly_Junction_Primer_16_oJK0037	GGATGCAGGTATCAGAACTGGTG
Assembly_Junction_Primer_17_oJK0008	GCTGGCTCAGAGCAAAGCAC
Assembly_Junction_Primer_18_oJK0010	GCAAATGAGCGTGGGGC
Assembly_Junction_Primer_19_oJK0012	CTTTCAAGTTACGGTAAGCATATGATAGTC
Assembly_Junction_Primer_20_oJK0014	CCGTCCCAGCGTTCCCTATT
Assembly_Junction_Primer_21_oJK0016	CTAGCTGAAATCTAATTGTCTCCCTAACC
Assembly_Junction_Primer_22_oJK0018	CGTCCCAGCATCCCC
Assembly_Junction_Primer_23_oJK0020	CACTCTCCCAGGCGATACGT
Assembly_Junction_Primer_24_oJK0022	GAGTTTACCTGTCGGCAGGGAC
Assembly_Junction_Primer_25_oJK0024	CATGCCTAGTTATGACCTCTTGTATGTTG
Assembly_Junction_Primer_26_oJK0026	GCGAGGTTTCCTTGTCAGGTG
Assembly_Junction_Primer_27_oJK0028	GGTATGTTGCAGAACAACTTTCGTGC
Assembly_Junction_Primer_28_oJK0030	GGCGGCAAACCCGTTGC
Assembly_Junction_Primer_29_oJK0032	AGCTGGCCTAACTTCAGTCTCCA
Assembly_Junction_Primer_30_oJK0034	CCTCAGAGATGGGGATGCTGTT
Assembly_Junction_Primer_31_oJK0036	GGT TCC GGC CTC TCA CCT T
Assembly_Junction_Primer_32_oJK0038	CGACGGCGTTTCTGGCG
